# Hypothalamic extraretinal photoreceptor Opsin3 regulates water balance, body temperature and motor activity

**DOI:** 10.1101/2022.07.28.501815

**Authors:** Soledad Bárez-López, Ghadir Elsamad, Paul Bishop, Daniel Searby, Yvonne Kershaw, Becky Conway-Campbell, David Murphy, Michael P Greenwood

## Abstract

Opsin 3 (Opn3) is a light-sensitive protein present throughout the mammalian brain, although its functions in this organ are currently unknown. Since *Opn3* encoded mRNA increases in the supraoptic nucleus (SON) of the hypothalamus in response to hyperosmotic stimuli, we have explored the role of Opn3 in this nucleus. By *in situ* hybridization, we have demonstrated that *Opn3* is expressed in neurones expressing both arginine vasopressin and oxytocin in the rat SON, suggesting that OPN3 functions in both neuronal types. Gene profiling analysis by RNA-seq suggested that neuropeptide production is impaired when knocking down *Opn3* in the rat SON, as confirmed by quantitative PCR and immunolabelling. Knocking down Opn3 in the rat SON altered physiological parameters including water intake, body temperature and motor activity. Altogether the data indicates that Opn3 in the SON is involved in the regulation of a number of neuropeptides and other proteins that participate in water homeostasis, body temperature and motor activity.
