## Supplementary material for "Hypothalamic extraretinal photoreceptor Opsin3 regulates water balance, body temperature and motor activity": Table 2-3

	ID	Description	GeneRatio	BgRatio	pvalue	p.adjust	qvalue	geneID	Count
GO:0005179	GO:0005179	hormone activity	13/162	123/16115	3.12E-10	1.12E-07	9.78E-08	Ttr/Oxt/Avp/Pmch/Calca/Npff/Gast/Trh/Gal/C1qtnf9/Ghrh/Cartpt/Gnrh1	13
GO:0005184	GO:0005184	neuropeptide hormone activity	7/162	23/16115	1.95E-09	3.49E-07	3.06E-07	Oxt/Avp/Calca/Npff/Gal/Ghrh/Cartpt	7
GO:0008528	GO:0008528	G protein-coupled peptide receptor activity	11/162	141/16115	1.80E-07	2.15E-05	1.88E-05	Tacr3/Ramp3/Nmur2/Glp1r/Gal/Gpr37/Rxfp1/Sstr5/Sctr/Gpr139/Rxfp3	11
GO:0001653	GO:0001653	peptide receptor activity	11/162	150/16115	3.37E-07	3.02E-05	2.64E-05	Tacr3/Ramp3/Nmur2/Glp1r/Gal/Gpr37/Rxfp1/Sstr5/Sctr/Gpr139/Rxfp3	11
GO:0019911	GO:0019911	structural constituent of myelin sheath	4/162	10/16115	1.97E-06	0.000141163	0.000123689	Mbp/Mobp/Plp1/Mal	4
GO:0008188	GO:0008188	neuropeptide receptor activity	6/162	45/16115	5.54E-06	0.000330537	0.00028962	Tacr3/Nmur2/Gal/Sstr5/Gpr139/Rxfp3	6
GO:0048018	GO:0048018	receptor ligand activity	16/162	435/16115	8.20E-06	0.000419118	0.000367237	Ttr/Oxt/Avp/Pmch/Calca/Npff/Gast/Trh/Fgf7/Pdyn/Gal/C1qtnf9/Ghrh/Cartpt/Gnrh1/Nrg1	16
GO:0030546	GO:0030546	signaling receptor activator activity	16/162	442/16115	1.00E-05	0.000447635	0.000392223	Ttr/Oxt/Avp/Pmch/Calca/Npff/Gast/Trh/Fgf7/Pdyn/Gal/C1qtnf9/Ghrh/Cartpt/Gnrh1/Nrg1	16
GO:0030545	GO:0030545	receptor regulator activity	16/162	471/16115	2.19E-05	0.000870622	0.00076285	Ttr/Oxt/Avp/Pmch/Calca/Npff/Gast/Trh/Fgf7/Pdyn/Gal/C1qtnf9/Ghrh/Cartpt/Gnrh1/Nrg1	16
GO:0022839	GO:0022839	ion gated channel activity	5/162	49/16115	0.000128755	0.004609433	0.004038845	Kcnmb4/Nmur2/Clca1/Clca4l/Tmem63a	5
GO:0015267	GO:0015267	channel activity	14/162	457/16115	0.000214971	0.006413313	0.005619428	Chrna6/Kcnmb4/Gjb1/Cngb1/Nmur2/Gjc2/Clca1/Asic4/Clca4l/Scn9a/Tmem63a/Kcnq4/P2rx2/Trpc7	14
GO:0022803	GO:0022803	passive transmembrane transporter activity	14/162	457/16115	0.000214971	0.006413313	0.005619428	Chrna6/Kcnmb4/Gjb1/Cngb1/Nmur2/Gjc2/Clca1/Asic4/Clca4l/Scn9a/Tmem63a/Kcnq4/P2rx2/Trpc7	14
GO:0001664	GO:0001664	G protein-coupled receptor binding	10/162	286/16115	0.000640602	0.017641195	0.015457442	Oxt/Avp/Pmch/Calca/Npff/Ramp3/Pdyn/Gal/Ghrh/Rnf43	10
GO:0042562	GO:0042562	hormone binding	6/162	107/16115	0.000736621	0.018836441	0.016504733	Ttr/Chrna6/Glp1r/Rxfp1/Sctr/Pcsk1	6
GO:0005229	GO:0005229	intracellular calcium activated chloride channel activity	3/162	19/16115	0.000858478	0.019208452	0.016830693	Nmur2/Clca1/Clca4l	3
GO:0061778	GO:0061778	intracellular chloride channel activity	3/162	19/16115	0.000858478	0.019208452	0.016830693	Nmur2/Clca1/Clca4l	3
GO:0005216	GO:0005216	ion channel activity	12/162	419/16115	0.001096667	0.023094516	0.020235712	Chrna6/Kcnmb4/Cngb1/Nmur2/Clca1/Asic4/Clca4l/Scn9a/Tmem63a/Kcnq4/P2rx2/Trpc7	12
GO:0022836	GO:0022836	gated channel activity	10/162	333/16115	0.002009572	0.039968158	0.035020615	Chrna6/Kcnmb4/Cngb1/Nmur2/Clca1/Clca4l/Scn9a/Tmem63a/Kcnq4/P2rx2	10
